# *Fusobacterium sphaericum sp. nov.*, isolated from a human colon tumor, adheres to colonic epithelial cells and induces IL-8 secretion

**DOI:** 10.1101/2023.06.16.545380

**Authors:** Martha A. Zepeda-Rivera, Yannick Eisele, Alexander Baryiames, Hanrui Wu, Claudia Mengoni, Gianmarco Piccinno, Elsa F. McMahon, Kaitlyn D. LaCourse, Dakota S. Jones, Hans Hauner, Samuel S. Minot, Nicola Segata, Floyd E. Dewhirst, Christopher D. Johnston, Susan Bullman

## Abstract

Cancerous tissue is a largely unexplored microbial niche that provides a unique environment for the colonization and growth of specific bacterial communities, and with it, the opportunity to identify novel bacterial species. Here, we report distinct features of a novel *Fusobacterium* species, *F. sphaericum sp. nov.* (*Fs*), isolated from primary colon adenocarcinoma tissue. We acquire the complete closed genome and associated methylome of this organism and phylogenetically confirm its classification into the *Fusobacterium* genus, with *F. perfoetens* as its closest neighbor. *Fs* is phenotypically and genetically distinct, with morphological analysis revealing its coccoid shape, that while similar to *F. perfoetens* is rare for most *Fusobacterium* members. *Fs* displays a metabolic profile and antibiotic resistance repertoire consistent with other *Fusobacterium* species. *In vitro, Fs* has adherent and immunomodulatory capabilities, as it intimately associates with human colon cancer epithelial cells and promotes IL-8 secretion. Analysis of the prevalence and abundance of *Fs* in >20,000 human metagenomic samples shows that it is a low-prevalence member within human stool with variable relative abundance, found in both healthy controls and patients with colorectal cancer (CRC). Our study sheds light on a novel bacterial species isolated directly from the human CRC tumor niche, and given its interaction with cancer epithelial cells suggests that its role in human health and disease warrants further investigation.
