## Supplementary material for "*Fusobacterium sphaericum sp. nov.*, isolated from a human colon tumor, adheres to colonic epithelial cells and induces IL-8 secretion": Tables

### Sheet: Table 1
Species	Strain	Genome Accession	Genome length (bp)	Genome GC content	No. of Contigs
Fusobacterium canifelinum	OH4460_COT-188	GCA_003859915.1	2224456	27.07	76
Fusobacterium equinum	CMW8396	GCA_001546395.1	1797919	32.5	77
Fusobacterium gonidiaformans	ATCC 25563	GCA_000158835.2	1698329	32.44	6
Fusobacterium massiliense	Marseille_P2749T	GCA_900095705.1	1809170	27.33	6
Fusobacterium mortiferum	ATCC 9817	GCA_000158195.2	2671036	29.07	8
Fusobacterium naviforme	ATCC 25832	GCF_003014445.1	2400574	52.82	23
Fusobacterium necrophorum subspecies funduliforme	ATCC 51357	GCA_000262225.1	2110802	34.92	45
Fusobacterium nucleatum subspecies animalis (suggested name Fusobacterium animalis)	ATCC 51191	CP096640	2562868	27.04	1
Fusobacterium nucleatum subspecies nucleatum (suggested name Fusobacterium nucleatum sensu stricto)	ATCC 25586	GCA_003019295.1	2180116	27.14	1
Fusobacterium nucleatum subspecies nucleatum (suggested name Fusobacterium nucleatum sensu stricto)	ATCC 23726	GCA_003019785.1	2299645	27.18	1
Fusobacterium nucleatum subspecies polymorphum (suggested name Fusobacterium polymorphum)	ATCC 10953	GCA_037900625.1	2474009	27.02	3
Fusobacterium perfoetens	ATCC 29250	GCA_000622245.1	2103008	25.97	25
Fusobacterium periodonticum	2_1_31	GCA_000158215.3	2546312	28.05	6
Fusobacterium pseudoperiodonticum	KCOM 1261	GCA_002763625.1	2372880	28.04	1
Fusobacterium russii	ATCC 25533	GCA_000381725.1	1941804	28.64	41
Fusobacterium sphaericum sp. nov.	SB021	CP055997-CP056000	2459333	30.06	4
Fusobacterium ulcerans	ATCC 49185	GCA_000158315.2	3487504	30.38	8
Fusobacterium varium	ATCC 27725	GCA_000159915.2	3299801	29.18	11

### Sheet: Table 2
Antibiotic Agent	MIC in mg/ml	Susceptible (S)/
		Resistant (R)
Colistin	0.875	S
Erythromycin	-	R
Gentamycin	62.2	R
Kanamycin	-	R
Metronidazole	0.502	S
Penicillin G	0.079	S
Streptomycin	-	R
Vancomycin	-	R
